# An integrated workflow for crosslinking mass spectrometry

**DOI:** 10.1101/355396

**Authors:** Marta L. Mendes, Lutz Fischer, Zhuo A. Chen, Marta Barbon, Francis J. O’Reilly, Sven Giese, Michael Bohlke-Schneider, Adam Belsom, Therese Dau, Colin W. Combe, Martin Graham, Markus R. Eisele, Wolfgang Baumeister, Christian Speck, Juri Rappsilber

## Abstract

We present a concise workflow to enhance the mass spectrometric detection of crosslinked peptides by introducing sequential digestion and the crosslink identification software Xi. Sequential digestion enhances peptide detection by selective shortening of long tryptic peptides. We demonstrate our simple 12-fraction protocol for crosslinked multi-protein complexes and cell lysates, quantitative analysis, and high-density crosslinking, without requiring specific crosslinker features. This overall approach reveals dynamic protein-protein interaction sites, which are accessible, have fundamental functional relevance and are therefore ideally suited for the development of small molecule inhibitors.
