## Supplementary Data 4 for "An integrated workflow for crosslinking mass spectrometry"

### Sheet: Info
Supplementray Data 4 - Statistical tests
Test Sheets:	Contain the results from the significant tests (Ignore the ttest columns). Column explanation:
	cohen-str	A "translation" of the cohens d value (https://en.wikipedia.org/wiki/Effect_size#Cohen's_d)
	cohensd	Cohen's d (essentially the difference of the means divided by the variance, similar to a t-test)
	pvalue_greater	pvalue from the mannwhitney u test. The test checks if the trypsin data is GREATER than the other enyzme data (if p <= 0.05 thats most likely the case)
	pvalue_greater_str	pvalue "translated" into number of * (as used by R)
	pvalue_less	pvalue from the mannwhitney u test. The test checks if the trypsin data is smaller than the other enyzme data (if p <= 0.05 thats most likely the case)
	pvalue_less_str	pvalue "translated" into number of * (as used by R)

### Sheet: PSMTest
Enzyme1-Trypsin	Enzyme2-Sequential Digestion	cohen-str	cohensd	pvalue_greater	pvalue_greater_str	pvalue_less	pvalue_less_str	variable
Trypsin	TrypAspN	negligible	-0.0922073	0.99995	-	5.00378e-05	****	elution_time_start
Trypsin	TrypChymo	small	0.370505	1.23349e-22	****	1	-	elution_time_start
Trypsin	TrypGluC	negligible	0.0150854	0.455937	-	0.544072	-	elution_time_start
Trypsin	TrypAspN	medium	0.684527	4.87971e-114	****	1	-	exp charge
Trypsin	TrypChymo	medium	0.677839	5.72194e-70	****	1	-	exp charge
Trypsin	TrypGluC	medium	0.626526	1.54617e-90	****	1	-	exp charge
Trypsin	TrypAspN	small	0.213299	6.30397e-09	****	1	-	exp m/z
Trypsin	TrypChymo	small	0.324132	1.63812e-16	****	1	-	exp m/z
Trypsin	TrypGluC	small	0.24596	1.46525e-14	****	1	-	exp m/z
Trypsin	TrypAspN	medium	0.753542	1.0098e-137	****	1	-	exp mass
Trypsin	TrypChymo	large	0.848412	4.04678e-121	****	1	-	exp mass
Trypsin	TrypGluC	medium	0.76812	2.87957e-134	****	1	-	exp mass
Trypsin	TrypAspN	medium	0.589097	2.7958e-82	****	1	-	score
Trypsin	TrypChymo	medium	0.614823	6.16585e-57	****	1	-	score
Trypsin	TrypGluC	medium	0.561824	5.03819e-66	****	1	-	score
Trypsin	TrypAspN	medium	0.744173	1.06378e-145	****	1	-	scoremgc
Trypsin	TrypChymo	large	0.857313	6.08619e-126	****	1	-	scoremgc
Trypsin	TrypGluC	medium	0.708263	6.54739e-121	****	1	-	scoremgc
Trypsin	TrypAspN	medium	0.672143	3.05649e-131	****	1	-	scoremgcalpha
Trypsin	TrypChymo	medium	0.791176	1.01594e-115	****	1	-	scoremgcalpha
Trypsin	TrypGluC	medium	0.661792	2.43492e-110	****	1	-	scoremgcalpha
Trypsin	TrypAspN	medium	0.554239	8.17808e-75	****	1	-	scoremgcbeta
Trypsin	TrypChymo	medium	0.619873	1.11401e-63	****	1	-	scoremgcbeta
Trypsin	TrypGluC	medium	0.505009	3.26688e-59	****	1	-	scoremgcbeta
Trypsin	TrypAspN	negligible	-0.0451008	0.838558	-	0.161446	-	scorespectrumintensityexplained
Trypsin	TrypChymo	negligible	-0.0778339	0.952813	-	0.0471898	*	scorespectrumintensityexplained
Trypsin	TrypGluC	negligible	0.0374049	0.0464787	*	0.953523	-	scorespectrumintensityexplained
Trypsin	TrypGluC	large	-1.09245	1	-	1.04195e-243	****	Missed cleavages
Trypsin	TrypChymo	large	-1.37215	1	-	0	****	Missed cleavages
Trypsin	TrypAspN	small	-0.295284	1	-	6.526e-24	****	Missed cleavages
